# Plasticity in a bacterial global regulatory switch that drives a shift in antibiotic resistance and virulence

**DOI:** 10.1101/2025.06.09.658697

**Authors:** Annapaula Correia, Emma J. Manners, Benjamin A. Evans, Jacob G. Malone, Justin O’Grady, Eleni Mavrogiorgou, Sergio Arminu, Manuela Usai, Dixita Naik, Stuart McMillan, Gemma L. Kay, Claire Hill, Padhmanand Sudhakar, Emma Meader, Katarzyna Schmidt, Tamas Korcsmaros, Andrew P. Desbois, Lisa Crossman, John Wain, Gemma C. Langridge

## Abstract

Antibiotic resistance and expression of virulence factors can impact the outcome of infection by *Pseudomonas aeruginosa*. Pathogenesis is often modelled using the *P. aeruginosa* PAO1 reference strain but laboratory lineages vary in the sequence and activity of MexT, a global regulator impacting virulence, biofilm formation and ciprofloxacin resistance. We defined the impact of active versus inactive MexT in PAO1 and observed global transcriptomic changes affecting the expression of 900 genes. Phenotyping revealed altered metabolism, antibiotic resistance and virulence - resulting in striking variation across a ‘single’ model organism. We propose that antibiotic-resistance, introduced during work with the original PAO1 strain, has caused plasticity in *mexT* that accounts for variation across lineages. To test this, we introduced antibiotic resistance into clinical *P. aeruginosa* isolates and observed downstream mutations in *mexT* when selective pressure was removed, supporting the proposed evolutionary pathway. Overall, we have demonstrated the transcriptomic basis of MexT as a phenotypic switch in PAO1 and implicated antibiotic resistance as a cause of downstream changes in *mexT* in *P. aeruginosa*. Furthermore, MexS/MexT-regulated efflux is implicated in the antibiotic stress response and virulence, helping identify the mechanisms for rapid phenotypic switching through *mexT* and confirming that PAO1 is a very different organism compared to most isolates. Improved understanding of the regulatory changes linked to antibiotic resistance is particularly relevant to *P. aeruginosa* where cycles of antibiotic treatment are common.
