## Supplementary Dataset S3 for "Plasticity in a bacterial global regulatory switch that drives a shift in antibiotic resistance and virulence"

### Sheet: Target lists
MexT targets		CifR targets		PvdS targets			Transcription factors
PA0984		PA0146		PA1144
PA0988		PA0147		PA1143
PA1015		PA0148		PA1142
PA1016		PA0149		PA1141
PA1017		PA0150		PA1145
PA1018		PA0151		PA1899
PA1019		PA0152		PA1900
PA1020		PA0153		PA1901
PA1021		PA0154		PA1902
PA1022		PA0155		PA1903
PA1023		PA0156		PA1904
PA1024		PA0157		PA1905
PA1025		PA0158		PA2940
PA1027		PA0159		PA2941
PA1032		PA0160		PA2942
PA1033		PA0161		PA5493
PA1034		PA0162		PA5494
PA1035		PA0163		PA5495
PA1037		PA0164
PA1036		PA0538
PA1112		PA0537
PA1111		PA0536
PA1113		PA0539
PA1167		PA0540
PA1168		PA0541
PA1169		PA0543
PA1196		PA0714
PA1197		PA1154
PA1198		PA1155
PA1199		PA1156
PA1200		PA1201
PA1331		PA1202
PA1332		PA1203
PA1333		PA1204
PA1334		PA1205
PA1335		PA1206
PA1336		PA1207
PA1337		PA1208
PA1338		PA1557
PA1339		PA1556
PA1340		PA1555
PA1341		PA1554
PA1342		PA1553
PA1399		PA1552
PA1400		PA1551
PA1743		PA1550
PA1744		PA1549
PA1745		PA1548
PA1922		PA1547
PA1923		PA1546
PA1924		PA1558
PA1925		PA2353
PA1926		PA2354
PA1927		PA2355
PA1937		PA2356
PA1970		PA2357
PA1977		PA2358
PA1978		PA2359
PA1979		PA2360
PA1980		PA2361
PA2424		PA2362
PA2425		PA2363
PA2426		PA2364
PA2492		PA2373
PA2493		PA2371
PA2494		PA2370
PA2495		PA2369
PA2734		PA2368
PA2735		PA2367
PA2736		PA2366
PA2737		PA2365
PA2738		PA2691
PA2739		PA2692
PA2740		PA2693
PA2741		PA2931
PA2742		PA2932
PA2743		PA2930
PA2744		PA2933
PA2745		PA2934
PA2755		PA3103
PA2759		PA3102
PA2760		PA3101
PA2761		PA3100
PA2791		PA3099
PA2792		PA3098
PA2793		PA3097
PA2795		PA3096
PA2796		PA3095
PA2882		PA3104
PA2881		PA3304
PA2883		PA3305
PA2884		PA3306
PA2886		PA3307
PA2927		PA3340
PA2931		PA3341
PA2932		PA3342
PA2933		PA3343
PA2934		PA3344
PA3223		PA3345
PA3224		PA3346
PA3225		PA3347
PA3226		PA3348
PA3227		PA3349
PA3228		PA4175
PA3229		PA4235
PA4045		PA4236
PA4046		PA4237
PA4047		PA4238
PA4048		PA4239
PA4049		PA4240
PA4050		PA4241
PA4051		PA4242
PA4052		PA4243
PA4053		PA4244
PA4054		PA4245
PA4055		PA4246
PA4056		PA4247
PA4057		PA4248
PA4297		PA4249
PA4298		PA4250
PA4299		PA4251
PA4300		PA4252
PA4301		PA4253
PA4302		PA4254
PA4303		PA4255
PA4304		PA4256
PA4305		PA4257
PA4306		PA4258
PA4307		PA4259
PA4353		PA4260
PA4352		PA4261
PA4354		PA4262
PA4355		PA4263
PA4356		PA4264
PA4518		PA4265
PA4519		PA4266
PA4520		PA4267
PA4521		PA4268
PA4522		PA4269
PA4523		PA4270
PA4623		PA4271
PA4624		PA4272
PA4625		PA4273
PA4881		PA4274
PA4880		PA4275
PA5019		PA4276
PA5020		PA4277
PA5021		PA4278
PA5022		PA4279
PA5023		PA4280
PA5024		PA5105
PA5025		PA5104
PA5026		PA5103
PA5027		PA5102
PA5028		PA5101
PA5029		PA5100
PA5030		PA5099
PA5363		PA5098
PA5364		PA5097
PA5365		PA5096
PA5366		PA5095
PA5367		PA5094
PA5368		PA5093
PA5369		PA5092
PA5370		PA5091
PA5372		PA5090
		PA5089
		PA5088
		PA5087
		PA5106
		PA5174
		PA5173
		PA5172
		PA5171
		PA5170
		PA5169
		PA5168
		PA5167
		PA5166
		PA5165
		PA5164
		PA5163
		PA5162
		PA5161
		PA5160
		PA5159
		PA5158
		PA5157
		PA5156
		PA5155
		PA5154
		PA5153
		PA5152
		PA5151

### Sheet: MexT targets (operons)
MexT targets with binding site	Operon to which the MexT target belongs to (locus tags in red indicate the gene upstream of which the binding site was found to be located)
PA0984	PA0984	PA0988	PA1015
PA0988	PA0988
PA1015	PA1015
PA1016	PA1016	PA1017	PA1018	PA1019	PA1020	PA1021	PA1022	PA1023	PA1024	PA1025	PA1027
PA1035	PA1032	PA1033	PA1034	PA1035	PA1037
PA1036	PA1036
PA1112	PA1112	PA1111
PA1113	PA1113
PA1168	PA1167	PA1168	PA1169
PA1198	PA1196	PA1197	PA1198	PA1199	PA1200
PA1333	PA1331	PA1332	PA1333	PA1334	PA1335	PA1336	PA1337	PA1338	PA1339	PA1340	PA1341	PA1342
PA1399	PA1399
PA1400	PA1400
PA1744	PA1743	PA1744	PA1745
PA1926	PA1922	PA1923	PA1924	PA1925	PA1926	PA1927
PA1937	PA1937
PA1970	PA1970
PA1978	PA1978	PA1977
PA1979	PA1979	PA1980
PA2425	PA2425	PA2424
PA2426	PA2426
PA2493	PA2492	PA2493	PA2494	PA2495
PA2736	PA2734	PA2735	PA2736	PA2737	PA2738	PA2739	PA2740	PA2741	PA2742	PA2743	PA2744	PA2745
PA2755	PA2755
PA2759	PA2759
PA2760	PA2760	PA2761
PA2793	PA2793	PA2792	PA2791
PA2795	PA2795	PA2796
PA2882	PA2882	PA2881
PA2883	PA2883	PA2884	PA2886
PA2927	PA2927
PA2931	PA2931
PA2932	PA2932	PA2933	PA2934
PA3223	PA3223	PA3224
PA3229	PA3229	PA3228	PA3227	PA3226	PA3225
PA4054	PA4045	PA4046	PA4047	PA4048	PA4049	PA4050	PA4051	PA4052	PA4053	PA4054	PA4055	PA4056	PA4057
PA4305	PA4305	PA4304	PA4303	PA4302	PA4301	PA4300	PA4299	PA4298	PA4297
PA4306	PA4306	PA4307
PA4353	PA4353	PA4352
PA4354	PA4354	PA4355	PA4356
PA4520	PA4518	PA4519	PA4520	PA4521	PA4522	PA4523
PA4623	PA4623	PA4624	PA4625
PA4881	PA4881	PA4880
PA5019	PA5019
PA5020	PA5020	PA5021	PA5022	PA5023	PA5024	PA5025	PA5026	PA5027
PA5029	PA5029	PA5028
PA5030	PA5030
PA5369	PA5363	PA5364	PA5365	PA5366	PA5367	PA5368	PA5369	PA5370	PA5372

### Sheet: CifR targets (operons)
CifR targets with binding site	Operon to which the CifR target belongs to (locus tags in red indicate the gene upstream of which the binding site was found to be located)
PA0156	PA0146	PA0147	PA0148	PA0149	PA0150	PA0151	PA0152	PA0153	PA0154	PA0155	PA0156	PA0157	PA0158	PA0159	PA0160	PA0161	PA0162	PA0163	PA0164
PA0538	PA0538	PA0537	PA0536
PA0539	PA0539	PA0540	PA0541	PA0543
PA0714	PA0714
PA1154	PA1154	PA1155	PA1156
PA1201	PA1201
PA1202	PA1202	PA1203	PA1204	PA1205	PA1206	PA1207	PA1208
PA1557	PA1557	PA1556	PA1555	PA1554	PA1553	PA1552	PA1551	PA1550	PA1549	PA1548	PA1547	PA1546
PA1558	PA1558
PA2359	PA2353	PA2354	PA2355	PA2356	PA2357	PA2358	PA2359	PA2360	PA2361	PA2362	PA2363	PA2364
PA2373	PA2373	PA2371	PA2370	PA2369	PA2368	PA2367	PA2366	PA2365
PA2691	PA2691
PA2692	PA2692	PA2693
PA2931	PA2931
PA2932	PA2932	PA2930		PA2932	PA2933	PA2934
PA3103	PA3103	PA3102	PA3101	PA3100	PA3099	PA3098	PA3097	PA3096	PA3095
PA3104	PA3104
PA3305	PA3304	PA3305	PA3306	PA3307
PA3347	PA3340	PA3341	PA3342	PA3343	PA3344	PA3345	PA3346	PA3347	PA3348	PA3349
PA4175	PA4175
PA4267	PA4235	PA4236	PA4237	PA4238	PA4239	PA4240	PA4241	PA4242	PA4243	PA4244	PA4245	PA4246	PA4247	PA4248	PA4249	PA4250	PA4251	PA4252	PA4253	PA4254	PA4255	PA4256	PA4257	PA4258	PA4259	PA4260	PA4261	PA4262	PA4263	PA4264	PA4265	PA4266	PA4267	PA4268	PA4269	PA4270	PA4271	PA4272	PA4273	PA4274	PA4275	PA4276	PA4277	PA4278	PA4279	PA4280
PA5105	PA5105	PA5104	PA5103	PA5102	PA5101	PA5100	PA5099	PA5098	PA5097	PA5096	PA5095	PA5094	PA5093	PA5092	PA5091	PA5090	PA5089	PA5088	PA5087
PA5106	PA5106
PA5170	PA5174	PA5173	PA5172	PA5171	PA5170	PA5169	PA5168	PA5167	PA5166	PA5165	PA5164	PA5163	PA5162	PA5161	PA5160	PA5159	PA5158	PA5157	PA5156	PA5155	PA5154	PA5153	PA5152	PA5151

### Sheet: PvdS targets (operons)
PvdS targets with binding site	Operon to which the PvdS target belongs to (locus tags in red indicate the gene upstream of which the binding site was found to be located)
PA1144	PA1144	PA1143	PA1142	PA1141
PA1145	PA1145
PA1899	PA1899	PA1900	PA1901	PA1902	PA1903	PA1904	PA1905
PA2940	PA2940	PA2941	PA2942
PA5493	PA5493
PA5494	PA5494

### Sheet: COG classification of targets
Category	Letter	MexT targets	CifR targets	PvdS targets
Amino acid transport and metabolism	E	9	17	2
Carbohydrate transport and metabolism	G	6	5	1
Cell cycle control, cell division, chromosome partitioning	D	1	0	0
Cell wall/membrane/envelope biogenesis	M	5	6	0
Coenzyme transport and metabolism	H	7	1	4
Defense mechanisms	V	7	3	0
Energy production and conversion	C	5	9	0
Function unknown	S	8	19	0
General function prediction only	R	18	13	4
Inorganic ion transport and metabolism	P	8	8	0
Intracellular trafficking, secretion, and vesicular transport	U	12	13	0
Lipid transport and metabolism	I	10	4	1
Lipid transport and metabolism	F	0	4	4
Posttranslational modification, protein turnover, chaperones	O	2	5	0
Replication, recombination and repair	L	2	2	1
Secondary metabolites biosynthesis, transport and catabolism	Q	3	6	1
Signal transduction mechanisms	T	11	9	0
Transcription	K	10	7	0
Translation, ribosomal structure and biogenesis	J	7	35	0
Not in a category	-	28	13	1
